# A latent cardiomyocyte regeneration potential in human heart disease

**DOI:** 10.1101/2023.09.14.557681

**Authors:** Wouter Derks, Julian Rode, Sofia Collin, Fabian Rost, Paula Heinke, Anjana Hariharan, Lauren Pickel, Irina Simonova, Enikő Lázár, Evan Graham, Ramadan Jashari, Michaela Andrä, Anders Jeppsson, Mehran Salehpour, Kanar Alkass, Henrik Druid, Christos P. Kyriakopoulos, Iosif Taleb, Thirupura S. Shankar, Craig H. Selzman, Hesham Sadek, Stefan Jovinge, Lutz Brusch, Jonas Frisén, Stavros Drakos, Olaf Bergmann

## Abstract

Cardiomyocytes in the adult human heart show a regenerative capacity, with an annual renewal rate around 0.5%. Whether this regenerative capacity of human cardiomyocytes is employed in heart failure has been controversial. Using retrospective ^14^C birth dating we analyzed cardiomyocyte renewal in patients with end-stage heart failure. We show that cardiomyocyte generation is minimal in end-stage heart failure patients at rates 18-50 times lower compared to the healthy heart. However, patients receiving left ventricle support device therapy, who showed significant functional and structural cardiac improvement, had a >6-fold increase in cardiomyocyte renewal relative to the healthy heart. Our findings reveal a substantial cardiomyocyte regeneration potential in human heart disease, which could be exploited therapeutically.
