## Supplemental Table 2 for "A latent cardiomyocyte regeneration potential in human heart disease"

### Sheet: Without LVAD
	Heart Failure Samples withouth LVAD Support
Case #	Sex	Year of Birth	Age at collection (years)	Diagnosis	Duration of Disease (months)	14C value corrected*†	Nuclear ploidy (%)					Total nuclear ploidy level (%)
							2n	4n	8n	16n	32n
1	Male	1949	68	ICM	14.9589		14.3145	55.581	27.4837	2.40531		254.654
2	Female	1991	26.5	ICM	2.92603		16.9017	69.6058	13.3003	0.190004		210.835		LVAD	Left Ventricular Assist Device
6	Male	1977	40.6	NICM	8.51507		5.11535	42.9222	44.2719	7.60689		328.903		ICM	Ischemic Cardiomyopathy
18	Female	1987	30.9	NICM	81.6986		7.17897	45.9694	41.2274	5.31724		306.565		NICM	Non-Ischemic Cardiomyopathy
20	Female	1965	52.5	NICM	21.4027	476.73	24.3216	63.6408	11.0152	0.901103		202.873
21	Female	1975	42.3	NICM	235.003	247.16	24.924	59.3795	13.8549	1.50514		211.144		* Cases #: 58,60,62,63,84 No purity correction could be performed
31	Male	1972	45.2	NICM	30	232.99	10.3518	48.3166	36.685	4.50661		289.778		† Cases #: 78,86,87,88,89 Value calculated based on 14C measurements of individual ploidy levels
57	Male	1947	72	NICM	11.9671		16.2696	60.4837	20.9938	1.90673		236.466
58	Female	1958	61	NICM	45.5671	121.8	11.0106	45.3218	39.5057	4.00649		291.729
59	Male	1951	68	NICM	119.441	75.61	15.9391	36.6623	37.0963	9.84948		316.445
60	Male	1967	52	NICM	2.46575	155.5	16.2121	58.0867	21.8267	3.60991		248.571
61	Male	1958	61	NICM	98.5315		29.8477	56.8987	10.8492	2.00812		203.107
62	Female	1991	28	ICM	26.5973	64.3	8.72211	25.9314	45.8338	19.0979		396.703
63	Male	1952	67	NICM	365.885	40.7	13.3266	37.1473	42.5945	6.43421		309.473
64	Male	1968	51	ICM	53.8192	367.03	23.108	61.8279	13.4355	1.40321		211.731
65	Female	1972	47	NICM	49.2493	293.99	33.3333	55.4919	9.74627	1.0043		191.337
66	Female	1972	47	NICM	140.153		12.2051	41.5111	37.9877	7.56019		307.66
67	Male	1973	46	ICM	7.46301	228.61	36.1	54.1	9	0.8		186.7
68	Male	1976	43	NICM	7.16712	146.27	6.47299	38.5857	48.5296	5.88305		324.827
69	Male	1980	28.7	NICM	1.2	139.53	13.3	45.3	36.9	4.1	0.39	291.7
70	Male	1939	65.79	NICM	108		17.6	45.6	36.8	0		256
71	Male	1988	17.6	NICM	7.2	114.44	4.6	39.1	45.9	9.8	0.45	353.9
75	Male	1959	49.95	NICM	27.6	154.33	3.2	32	52.9	11.4	0.4	377
77	Male	1954	55.8	NICM	336	225.15	3.6	21.7	59.7	15		405.7
78	Male	1967	42.23	NICM	132	240.6	16.6	54.9	25.4	3		252.3
79	n/a	1952	58	NICM		170.33	6.4	44.4	34.8	11.8	2.6	370.2
80	Female	1973	36.6	NICM	24		10.8	60.4	26.8	2		254.8
81	Female	1946	64.53	NICM	144	81.35	3.4	28.3	51.4	16.4		404
84	Male	1981	23.57	ICM	36	146.8	9.7	58.7	31	0.56		255
85	Male	1947	61.5	ICM	180		14.4	64.6	20.3	0.61		230
86	Female	1956	53.05	ICM	72	151.3	9.07	37.2	46	7.7		329.28
87	Male	1947	62.24	ICM	144	77.2756	21.3	59.8	17.8	1.1		221.1
88	Female	1952	60.4	ICM	33.6	33.2	35.5	47.7	15.8	1		202.1
89	Female	1947	63.73	ICM	336	87.5643	38.1624	41.8902	13.5637	0.931254		183.647

### Sheet: With LVAD
	Heart Failure Samples with LVAD Support
Case #	Sex	Year of Birth	Age at Collection	Diagnosis	Duration of Disease	LVAD Status	LVEF improvement (%)	Duration of LVAD	14C value corrected*	Nuclear Ploidy					Total nuclear ploidy level (%)
										2n	4n	8n	16n	32n
8	Male	1958	59.7	NICM	84.6904	Non-Responder	2	16	92.11	19.6138	45.9915	30.1092	3.81854		262.582
9	Male	1975	42.6	NICM	94.6849	Responder	17	16.9315	185.3	12.8571	40.7095	39.6093	6.23893		302.625		ICM	Ischemic Cardiomyopathy
11	Female	1968	49.6	NICM	60.6904	Non-Responder	-5	42.5753	261.7	0.805639	23.4629	66.5537	9.01603		386.074		NICM	Non-Ischemic Cardiomyopathy
13	Male	1979	38.9	NICM	84.8219	Non-Responder	-3	10	114.124	29.8387	47.8687	17.7519	4.31037		231.067		LVAD	Left Ventricular Assist Device
14	Female	1957	59.9	ICM	192.46	Responder	5	19.3315	111.723	7.74648	48.4683	37.8078	5.81031		302.397		LVEF	Left Ventricular Ejection Fraction (%)
16	Female	1980	37.6	ICM	1.87397	Non-Responder	-5	41.589	164.29	25.3253	55.7416	17.8059	1.1003		216.835
17	Male	1953	64.7	NICM	48.4274	Non-Responder	-7	29	21.3087								*Cases #: 11,24,50,53,55,56 No purity correction could be performed
22	Female	1958	59.6	NICM	204.625	Non-Responder	-1	11.6384		5.28455	37.874	49.6676	6.7319		333.558
23	Male	1953	63.9	NICM	180.329	Non-Responder	-2	16.2082	84.5169	5.72864	42.6008	44.8213	6.71002		323.895
24	Male	1956	60.8	NICM	264.658	Non-Responder	0	16.9315	168.9	7.57576	51.8795	37.4666	2.80781		283.664
25	Male	1952	65.4	ICM	56.4493	Responder	6	18.9699							378.7
26	Male	1952	65.7	NICM	132.329	Non-Responder	-4	14.2356	99.8052	4.36105	20.6769	54.1754	20.3993		425.611
27	Male	1979	37.9	NICM	8.12055	Responder	5	8.35068	122.862	17.7984	44.2177	33.024	4.13556		271.414
30	Male	1969	48.7	NICM	80.7781	Responder	6	14.7945	191.182	7.3663	38.7228	46.3367	7.32007		328.719
32	Male	1955	62.1	NICM	120.921	Responder	19	5.72055	83.4331	14.7456	39.9605	35.6247	8.55429		305.6
34	Male	1958	60	ICM	8	Non-Responder	-5	12.7	76.19	8.60324	43.8813	40.7508	6.42342		310.756
35	Male	1957	61	ICM	99	Non-Responder	1	29.9	105.296	3.61083	24.0696	56.4239	15.8151		403.967
36	Male	1964	54	ICM	19	Non-Responder	-5	5	97.6508	17.998	56.0052	22.8908	2.80859		244.04
37	Male	1979	39	NICM	21	Responder	20	17.3
38	Male	1995	23	NICM	4	Responder	33	9.9	42.6242	19.0476	51.1066	25.0369	3.83873		252.118
39	Male	1957	61	NICM	187	Non-Responder	-5	8.3		9.49495	21.1918	42.5032	25.0025	1.504	445.985
40	Male	1957	61	NICM	183	Responder	5	36.6	48.0686	8.09717	46.0074	42.151	3.41175		296.01
41	Male	1952	66	ICM	52	Non-Responder	0	13.4	127.074	7.53769	62.5894	27.748	2.0025		259.728
42	Male	1950	67	NICM	384	Responder	11	32.6		5.33736	53.1522	38.5196	2.80535		288.163
43	Male	1989	30	NICM	31	Responder	43	6.8		16.3121	54.4929	26.0289	2.81029		251.896
44	Male	1952	66	ICM	126	Non-Responder	-22	3.6	186.833	14.6045	43.1155	37.7568	4.11743		284.802
47	Male	1958	61	ICM	41	Responder	6	19.7	141.494	10.3935	42.4423	39.9856	6.91928		310.575
48	Male	1957	62	ICM	54	Responder	6	12.9		6.1554	14.7244	42.3047	33.439	3.11	522.072
49	Male	1976	43	NICM	22	Responder	31	6.4	170.931	4.9049	49.447	41.52	4.10115		302.688
50	Female	1956	63	NICM	167	Responder	5	11	106	6.01202	37.0697	48.7577	8.10491		340.021
51	Male	1963	55	NICM	84	Non-Responder	1	10.9		7.29483	23.6854	47.9409	19.7948	0.9	419.243
52	Male	1961	57	NICM	204	Responder	15	6.2	156.845	28.9929	51.4207	16.6979	2.41178		217.92
53	Male	1959	59	NICM	72	Responder	20	6.1	134.4	16.178	49.8597	31.3449	2.30732		259.736
54	Female	1979	40	NICM	14	Responder	7	10.2	61.7116	7.04225	35.5985	50.9831	6.21094		331.859
55	Female	1969	50	NICM	141	Responder	5	6.4	112.5	19.0525	46.901	30.5812	2.62269		256.161
56	Male	1985	34	NICM	1	Responder	15	27.2	53.9	10.3414	50.9828	35.863	2.70305		277.384
