## Supplemental Table 3 for "A latent cardiomyocyte regeneration potential in human heart disease"

### Sheet: Heart Failure
CRTD_UI	Carbondated 14C PCM1+	Ploidy% FACS	mtDNA copy number	CM CSA µm2	Image Cytometry (Binucleation)	Image Cytometry (Ploidy)	Image Cytometry (pre-LVAD tissue, regarded as no LVAD)
1		x	x	x
2		x	x	x
6		x	x	x	x	x
7		x	x	x
8	x	x	x	x
9	x	x	x	x	x
10			x	x		x
11	x	x	x	x	x
13	x	x	x		x	x
14	x	x	x	x	x
16	x	x	x	x	x
17	x		x	x
18		x	x	x	x
20	x	x	x	x	x	x
21	x	x	x		x
22		x	x
23	x	x	x	x	x	x
24	x	x	x	x
25		x	x	x	x	x
26	x	x	x		x	x
27	x	x	x	x
28		x	x	x
30	x	x	x	x	x
31	x	x	x	x	x
32	x	x		x	x
34	x	x	x	x	x	x
35	x	x	x	x
36	x	x	x
37			x	x	x
38	x	x	x	x	x
39		x	x	x
40	x	x		x	x	x
41	x	x	x	x
42		x	x	x
43		x	x	x
44	x	x	x	x	x
45			x	x	x
47	x	x	x	x
48		x	x	x	x
49	x	x	x	x	x		x
50	x	x	x	x	x
51		x	x	x	x
52	x	x	x	x	x		x
53	x	x	x	x	x
54	x	x	x	x	x		x
55	x	x	x	x
56	x	x	x	x	x
57		x	x		x	x
58	x	x	x	x	x
59	x	x	x	x	x
60	x	x	x	x	x	x
61		x	x	x	x
62	x	x	x	x	x	x
63	x	x	x	x	x	x
64	x	x	x	x	x	x
65	x	x	x		x
66		x	x	x	x
67	x	x	x	x
68	x	x	x	x
69	x	x
70		x
71	x	x
75	x	x
77	x	x
78	x	x
79	x	x
80		x
81	x	x
84	x	x
85		x
86	x	x
87	x	x
88	x	x
89	x	x
91		x
92		x
93		x
94		x
96		x
